# On the prediction of DNA-binding preferences of C2H2-ZF domains using structural models: application on human CTCF

**DOI:** 10.1101/859934

**Authors:** Alberto Meseguer, Filip Årman, Oriol Fornes, Ruben Molina, Jaume Bonet, Narcis Fernandez-Fuentes, Baldo Oliva

## Abstract

Cis2-His2 zinc finger (C2H2-ZF) proteins are the largest family of transcription factors in human and higher metazoans. However, the DNA-binding preferences of many members of this family remain unknown. We have developed a computational method to predict these DNA-binding preferences. We combine information from crystal structures composed by C2H2-ZF domains and from bacterial one-hybrid experiments to compute scores for protein-DNA binding based on statistical potentials. We apply the scores to compute theoretical position weight matrices (PWMs) of proteins with a DNA-binding domain composed by C2H2-ZF domains, with the only requirement of an input structure (experimentally determined or modelled). We have tested the capacity to predict PWMs of zinc finger domains, successfully predicting 3-2 nucleotides of a trinucleotide binding site for about 70% variants of single zinc-finger domains of Zif268. We have also tested the capacity to predict the PWMs of proteins composed by three C2H2-ZF domains, successfully matching between 60% and 90% of the binding-site motif according to the JASPAR database. The tests are used as a proof of the capacity to scan a DNA fragment and find the potential binding sites of transcription-factors formed by C2H2-ZF domains. As an example, we have tested the approach to predict the DNA-binding preferences of the human chromatin binding factor CTCF.
