## Supplementary material for "On the prediction of DNA-binding preferences of C2H2-ZF domains using structural models: application on human CTCF": Table S3

### Sheet: TFs from JASPAR
MA0010,"Q01295","C2H2 zinc finger factors"
MA0011,"Q01295","C2H2 zinc finger factors"
MA0012,"Q01295","C2H2 zinc finger factors"
MA0013,"Q24206","C2H2 zinc finger factors"
MA0015,"P20385","C2H2 zinc finger factors"
MA0020,"Q41800","C2H2 zinc finger factors"
MA0021,"Q41801","C2H2 zinc finger factors"
MA0038,"Q07120","C2H2 zinc finger factors"
MA0039,"Q60793","C2H2 zinc finger factors"
MA0049,"P05084","C2H2 zinc finger factors"
MA0053,"P38564","C2H2 zinc finger factors"
MA0056,"P28698","C2H2 zinc finger factors"
MA0057,"P28698","C2H2 zinc finger factors"
MA0064,"O24463","C2H2 zinc finger factors"
MA0073,"Q92766","C2H2 zinc finger factors"
MA0079,"P08047","C2H2 zinc finger factors"
MA0086,"P08044","C2H2 zinc finger factors"
MA0088,"Q91853","C2H2 zinc finger factors"
MA0095,"P25490","C2H2 zinc finger factors"
MA0116,"O08961","C2H2 zinc finger factors"
MA0118,"Q9GRA5","C2H2 zinc finger factors"
MA0126,"P51521","C2H2 zinc finger factors"
MA0130,"Q86Y25","C2H2 zinc finger factors"
MA0131,"Q9BQA5","C2H2 zinc finger factors"
MA0138,"NP_005603","C2H2 zinc finger factors"
MA0139,"P49711","C2H2 zinc finger factors"
MA0146,"P17012","C2H2 zinc finger factors"
MA0039,"Q60793","C2H2 zinc finger factors"
MA0155,"Q01101","C2H2 zinc finger factors"
MA0162,"P08046","C2H2 zinc finger factors "
MA0163,"Q6DJT9","C2H2 zinc finger factors"
MA0079,"P08047","C2H2 zinc finger factors"
MA0205,"Q08605","C2H2 zinc finger factors"
MA0260,"Q966L8","C2H2 zinc finger factors"
MA0443,"Q24266","C2H2 zinc finger factors"
MA0450,"Q9VN10","C2H2 zinc finger factors"
MA0452,"Q9V447","C2H2 zinc finger factors"
MA0454,"P23803","C2H2 zinc finger factors"
MA0456,"P39768","C2H2 zinc finger factors"
MA0460,"P17789","C2H2 zinc finger factors"
MA0146,"P17012","C2H2 zinc finger factors"
MA0463,"P41183","C2H2 zinc finger factors"
MA0472,"P08152","C2H2 zinc finger factors"
MA0483,"O70237","C2H2 zinc finger factors"
MA0493,"P46099","C2H2 zinc finger factors"
MA0508,"O75626","C2H2 zinc finger factors"
MA0516,"Q02086","C2H2 zinc finger factors"
MA0527,"Q86T24","C2H2 zinc finger factors"
MA0528,"O14978","C2H2 zinc finger factors"
MA0162,"P18146","C2H2 zinc finger factors "
MA0079,"P08047","C2H2 zinc finger factors"
MA0095,"P25490","C2H2 zinc finger factors"
MA0531,"Q9VS55","C2H2 zinc finger factors"
MA0533,"P08970","C2H2 zinc finger factors"
MA0537,"Q93560","C2H2 zinc finger factors"
MA0543,"G5EDU4","C2H2 zinc finger factors"
MA0599,"Q13887","C2H2 zinc finger factors"
MA0267,"P21192","C2H2 zinc finger factors"
MA0268,"P07248","C2H2 zinc finger factors"
MA0277,"P41696","C2H2 zinc finger factors"
MA0285,"P53968","C2H2 zinc finger factors"
MA0298,"P32805","C2H2 zinc finger factors"
MA0306,"Q03833","C2H2 zinc finger factors"
MA0333,"Q03081","C2H2 zinc finger factors"
MA0334,"Q12041","C2H2 zinc finger factors"
MA0337,"P27705","C2H2 zinc finger factors"
MA0338,"P53035","C2H2 zinc finger factors"
MA0339,"P39943","C2H2 zinc finger factors"
MA0340,"P54785","C2H2 zinc finger factors"
MA0341,"P33748","C2H2 zinc finger factors"
MA0342,"P33749","C2H2 zinc finger factors"
MA0347,"Q03125","C2H2 zinc finger factors"
MA0364,"P38344","C2H2 zinc finger factors"
MA0366,"Q00453","C2H2 zinc finger factors"
MA0368,"P33400","C2H2 zinc finger factors"
MA0370,"P32338","C2H2 zinc finger factors"
MA0372,"P39956","C2H2 zinc finger factors"
MA0373,"Q03465","C2H2 zinc finger factors"
MA0378,"P32432","C2H2 zinc finger factors"
MA0394,"Q00947","C2H2 zinc finger factors"
MA0395,"P38704","C2H2 zinc finger factors"
MA0396,"Q05937","C2H2 zinc finger factors"
MA0397,"Q07351","C2H2 zinc finger factors"
MA0413,"Q12132","C2H2 zinc finger factors"
MA0423,"P39959","C2H2 zinc finger factors"
MA0425,"P53243","C2H2 zinc finger factors"
MA0431,"Q04545","C2H2 zinc finger factors"
MA0434,"Q12145","C2H2 zinc finger factors"
MA0435,"Q12531","C2H2 zinc finger factors"
MA0436,"Q12139","C2H2 zinc finger factors"
MA0440,"P47043","C2H2 zinc finger factors"
MA0441,"P46974","C2H2 zinc finger factors"
MA0452,"P07247","C2H2 zinc finger factors"
MA0029,"A4QPC8","C2H2 zinc finger factors"
MA0138,"Q13127","C2H2 zinc finger factors"
MA0131,"Q9BQA5","C2H2 zinc finger factors"
MA0694,"O15156","C2H2 zinc finger factors"
MA0695,"A1YPR0","C2H2 zinc finger factors"
MA0698,"Q99592","C2H2 zinc finger factors"
MA0731,"A8KA13","C2H2 zinc finger factors"
MA0472,"P11161","C2H2 zinc finger factors"
MA0732,"Q06889","C2H2 zinc finger factors"
MA0733,"Q05215","C2H2 zinc finger factors"
MA0734,"P10070","C2H2 zinc finger factors"
MA0735,"Q8NBF1","C2H2 zinc finger factors"
MA0736,"Q9BZE0","C2H2 zinc finger factors"
MA0737,"Q8NEA6","C2H2 zinc finger factors"
MA0738,"Q96JB3","C2H2 zinc finger factors"
MA0740,"Q8TD94","C2H2 zinc finger factors"
MA0741,"Q9BXK1","C2H2 zinc finger factors"
MA0742,"O35738","C2H2 zinc finger factors"
MA0743,"Q9BWW7","C2H2 zinc finger factors"
MA0744,"Q9NQ03","C2H2 zinc finger factors"
MA0745,"O43623","C2H2 zinc finger factors"
MA0746,"Q02447","C2H2 zinc finger factors"
MA0747,"Q8IXZ3","C2H2 zinc finger factors"
MA0748,"O15391","C2H2 zinc finger factors"
MA0749,"O96006","C2H2 zinc finger factors"
MA0750,"O95365","C2H2 zinc finger factors"
MA0751,"Q8N9L1","C2H2 zinc finger factors"
MA0752,"Q86VK4","C2H2 zinc finger factors"
MA0753,"Q8NDX6","C2H2 zinc finger factors"
MA0863,"Q14872","C2H2 zinc finger factors"
MA0923,"G5EEA1","C2H2 zinc finger factors"
MA0973,"Q93ZL5","C2H2 zinc finger factors"
MA0974,"Q8LFV3","C2H2 zinc finger factors"
MA0977,"Q9ZPY0","C2H2 zinc finger factors"
MA0981,"Q84JQ8","C2H2 zinc finger factors"
MA0982,"O80928","C2H2 zinc finger factors"
MA0983,"Q9FM03","C2H2 zinc finger factors"
MA0984,"Q9LSL6","C2H2 zinc finger factors"
MA0987,"A9T5V8","C2H2 zinc finger factors"
MA0989,"A9TZW5","C2H2 zinc finger factors"
MA1022,"A9TZG0","C2H2 zinc finger factors"
MA1071,"Q84TE9","C2H2 zinc finger factors"
MA0120,"O65215","C2H2 zinc finger factors"
MA0739,"Q9R1Y5","C2H2 zinc finger factors"
MA0657,"Q9Y2Y9","C2H2 zinc finger factors"
MA0685,"Q02446","C2H2 zinc finger factors"
MA0696,"Q15915","C2H2 zinc finger factors"
MA0697,"O60481","C2H2 zinc finger factors"
MA0088,"P52747","C2H2 zinc finger factors"
MA1102,"Q8NI51","C2H2 zinc finger factors"
MA0039,"O43474","C2H2 zinc finger factors"
MA1107,"Q13886","C2H2 zinc finger factors"
MA0508,"O75626","C2H2 zinc finger factors"
MA0750,"O95365","C2H2 zinc finger factors"
MA1124,"P17028","C2H2 zinc finger factors"
MA1125,"Q8TF68","C2H2 zinc finger factors"
MA1154,"Q9UDV7","C2H2 zinc finger factors"
MA1155,"Q8NAM6","C2H2 zinc finger factors"
MA0086,"P08044","C2H2 zinc finger factors"
MA1156,"Q700D2","C2H2"
MA1157,"Q9FFH3","C2H2"
MA1158,"Q9ZWA6","C2H2"
MA1159,"F4IPE3","C2H2"
MA1160,"Q8RWX7","C2H2"
MA1267,"Q9FGD6","C2H2 zinc finger factors"
MA1268,"Q9SEZ3","C2H2 zinc finger factors"
MA1269,"O49550","C2H2 zinc finger factors"
MA1270,"Q9M1E6","C2H2 zinc finger factors"
MA1271,"Q9ZPY0","C2H2 zinc finger factors"
MA1272,"Q9ZV33","C2H2 zinc finger factors"
MA1273,"Q9SUB1","C2H2 zinc finger factors"
MA1274,"Q9M2U1","C2H2 zinc finger factors"
MA1275,"Q9SX97","C2H2 zinc finger factors"
MA1276,"Q9SVC5","C2H2 zinc finger factors"
MA1277,"O82155","C2H2 zinc finger factors"
MA1278,"Q39088","C2H2 zinc finger factors"
MA1279,"P68350","C2H2 zinc finger factors"
MA1280,"Q8LDR0","C2H2 zinc finger factors"
MA1281,"Q9LZ56","C2H2 zinc finger factors"
MA1370,"Q9ZUL3","C2H2 zinc finger factors"
MA1371,"Q8GYC1","C2H2 zinc finger factors"
MA1372,"Q96289","C2H2 zinc finger factors"
MA1373,"Q9SCQ6","C2H2 zinc finger factors"
MA1374,"Q8H1F5","C2H2 zinc finger factors"
MA1381,"Q9LX86","C2H2 zinc finger factors"
MA1415,"Q9STM3","C2H2 zinc finger factors"
MA0162,"P18146","C2H2 zinc finger factors "
MA1405,"I3NN78","C2H2 zinc finger factors"

### Sheet: PFAM search of C2H2ZF domains
E-value	score	bias	E-value	score	bias	exp	N	sequence
2.3e-70	223	80.8	1.8e-08	28.1	3.3	13.3	13	P28698
3.7e-53	168.9	98.7	1.9e-09	31.2	1.8	9.8	9	O14978
3.5e-52	165.8	222.1	1.4e-06	22.2	1.4	30.5	29	O08961
9.6e-50	158.1	96.9	2.3e-07	24.7	1	11.6	11	Q86Y25
3.1e-45	143.9	90.5	1.8e-06	21.8	4.5	12.6	12	P08970
4.3e-44	140.3	60.9	1.6e-09	31.4	1.1	8.6	8	A4QPC8
2.1e-40	128.7	111.9	5.1e-07	23.6	1.6	13.3	13	P17012
8.3e-36	114.2	124.6	1.4e-06	22.2	2	15.4	15	Q92766
1.1e-32	104.3	81.2	1.8e-06	21.9	3.7	8.4	8	Q8TF68
2.7e-31	100	103	3.2e-06	21.1	4.6	11.2	11	P49711
2.4e-30	97.1	63.8	3.3e-07	24.2	2.5	8.5	8	P20385
8.9e-30	95.2	42.2	1.6e-07	25.2	1.1	6.6	6	Q07120
2e-28	91	47.4	2.1e-07	24.8	2.8	6.4	6	O70237
3e-28	90.4	39.4	7.5e-09	29.4	1.1	5.6	5	Q9UDV7
7.3e-28	89.2	43.6	2.2e-07	24.7	1.2	7.4	7	P52747
7.4e-28	89.2	35.3	5.8e-09	29.7	0.5	5.6	5	P08044
3.1e-27	87.2	40.7	8.3e-08	26.1	0.4	5.6	5	O43623
4.5e-27	86.7	116.3	5e-06	20.5	0.6	11.3	11	Q8NI51
5e-27	86.6	36.1	4.1e-06	20.7	1.3	6.6	6	Q14872
1.8e-26	84.9	28.8	1.1e-07	25.7	0.4	5.3	5	Q9BWW7
2.5e-26	84.4	30.5	9e-08	26	0.4	5.3	5	Q9NQ03
5.3e-26	83.4	46.2	8e-07	23	1.2	7.4	7	Q91853
8.8e-26	82.7	23.5	3.3e-08	27.3	0.3	4.5	4	Q966L8
9.2e-26	82.6	20.8	1.8e-08	28.1	2.9	4.6	4	P17028
2.9e-25	81	98	3.1e-06	21.1	3.4	11.3	11	Q9VS55
6.8e-25	79.9	22.7	3.6e-07	24	0.8	5.6	5	Q96JB3
7.9e-24	76.5	65.4	9.6e-08	25.9	1.5	9.6	7	P47043
8.1e-24	76.5	63.2	2.1e-05	18.5	4	7.6	7	Q6DJT9
9.8e-24	76.2	28.3	5.1e-07	23.6	1	6.5	5	Q9R1Y5
3e-23	74.7	28.4	1e-06	22.6	1	5.5	5	Q86VK4
7.4e-23	73.5	38	2.5e-07	24.5	0.6	5.6	5	Q93560
1.1e-21	69.8	29.1	1.2e-07	25.6	2.8	5.6	5	O60481
2.4e-21	68.7	24	1.7e-07	25.1	0.2	4.8	4	P41696
5.5e-21	67.6	29.5	3.2e-07	24.2	0.1	5.5	5	Q15915
5.5e-20	64.4	36.6	9.2e-07	22.8	5.4	4.8	4	Q8NAM6
6.4e-20	64.2	38.3	3.9e-07	23.9	3.6	5.7	4	P23803
1.5e-19	63	29.7	2.2e-07	24.7	0.1	5.5	5	Q8N9L1
4.5e-19	61.5	57.3	3.3e-07	24.2	0.3	7.5	6	P41183
7.2e-19	60.9	52.7	5.3e-06	20.4	7.2	5.4	5	P07247
2.3e-18	59.3	22.5	1.7e-06	22	0.4	4.4	4	P25490
4.4e-18	58.4	17.9	1.5e-07	25.3	2.7	4	3	Q9VN10
7.6e-18	57.7	22.9	3.7e-08	27.2	3.3	3.3	3	Q8TD94
1.3e-17	57	46.3	1.8e-06	21.8	1.2	6.8	5	A8KA13
3.1e-17	55.8	15.1	1.2e-07	25.6	0.1	3.6	3	P11161
3.1e-17	55.7	15.1	1.1e-07	25.6	0.1	3.5	3	P08152
5.8e-17	54.9	19.9	3.1e-08	27.4	2.8	3.8	3	Q13887
1.4e-16	53.7	26.5	3e-07	24.3	1.6	4.6	4	O95365
1.8e-16	53.3	50.7	2.2e-06	21.6	6.3	5.6	5	O75626
2e-16	53.2	38.3	3.2e-05	17.9	7.2	5.8	5	Q01101
2e-16	53.2	16.9	6.4e-07	23.3	0.5	3.6	3	Q06889
2.5e-16	52.9	21.3	6.6e-07	23.2	3.8	3.6	3	Q13886
2.7e-16	52.8	25.2	4.3e-08	27	3.4	4.4	3	Q60793
2.8e-16	52.8	15.1	4.3e-07	23.8	0.2	3.6	3	P08046
3e-16	52.6	15.1	4.4e-07	23.8	0.2	3.6	3	P18146
5e-16	51.9	21.9	2.2e-06	21.6	3.9	3.4	3	P46099
5.6e-16	51.8	31	3.1e-05	18	0.5	4.9	4	Q99592
6.2e-16	51.7	22.6	6.5e-08	26.4	3.5	3.3	3	Q9BXK1
6.7e-16	51.6	25.3	4.6e-08	26.9	3.4	4.1	3	O43474
7.1e-16	51.5	20.5	1.1e-05	19.3	0.4	4.3	4	O15391
9.5e-16	51.1	36.9	6.2e-05	17	0.3	6.1	5	P10070
1.3e-15	50.6	9.5	5.9e-09	29.7	0.8	3.8	3	P53968
1.6e-15	50.3	90.6	8.1e-07	23	5.5	10.3	9	Q9BQA5
1.8e-15	50.2	22.3	1.1e-07	25.7	3.2	3.8	3	O35738
2.8e-15	49.6	22.4	5.3e-07	23.5	2.9	3.4	3	Q9Y2Y9
3.6e-15	49.2	25.8	1e-07	25.8	1.2	4.2	3	Q02447
7.1e-15	48.3	25.3	1.9e-05	18.6	1.1	5.7	5	Q8NBF1
1.1e-14	47.8	35.1	1.1e-06	22.5	0.2	6.2	5	Q9GRA5
1.2e-14	47.6	31.4	1.8e-05	18.7	0.7	6.3	5	Q8NEA6
2.5e-14	46.6	14.7	3.2e-06	21.1	3.5	3.7	3	Q05215
9.2e-14	44.8	17.5	5.2e-08	26.7	2.7	2.9	2	P33748
1e-13	44.7	31.8	1.9e-06	21.8	0.4	4.9	4	O15156
1.2e-13	44.5	9.5	2.1e-07	24.8	1.3	2.5	2	Q00453
3.6e-13	42.9	30.5	5.4e-07	23.5	0.8	4.1	3	Q02086
4.6e-13	42.6	38.6	3.7e-06	20.9	7.5	5	4	A1YPR0
5.2e-13	42.5	30.8	8.2e-08	26.1	0.8	4	3	Q8IXZ3
6e-13	42.3	31	8.2e-07	22.9	1.7	3.8	3	Q8NDX6
6.2e-13	42.2	36.9	2.5e-06	21.4	1	5.5	4	P32805
1.1e-12	41.5	12	4.9e-07	23.6	1.3	2.7	2	Q12531
1.7e-12	40.9	17.9	6.5e-08	26.4	3.7	3.1	2	P39959
2.7e-12	40.2	32	5.3e-07	23.5	1.8	4.3	3	P08047
4e-12	39.7	43.6	9.2e-07	22.8	0.4	6.9	6	P39768
4.8e-12	39.4	37.8	1.4e-06	22.2	4.1	5.3	5	Q9BZE0
6e-12	39.1	7.4	1.4e-06	22.2	1	3.3	2	Q12132
6e-12	39.1	44	0.0014	12.8	5.9	6.6	6	P05084
7.3e-12	38.8	7.7	1.5e-06	22.1	2.3	2.4	2	Q12041
9.7e-12	38.4	9.1	2.8e-06	21.3	1.3	2.6	2	Q12145
1.1e-11	38.3	16.9	8.5e-08	26	3.2	3	2	P33749
1.9e-11	37.5	30.2	1.1e-06	22.5	1.2	3.9	3	Q02446
3e-11	36.9	13.5	3.1e-05	18	1.3	3.8	3	P21192
5.5e-11	36.1	30.6	5.9e-07	23.4	4.1	4.5	3	Q24266
6.6e-11	35.8	77.4	8.4e-05	16.6	1.7	10.8	9	G5EDU4
7.2e-11	35.7	10.8	2e-06	21.7	2.3	2.4	2	Q03081
2.4e-10	34	13.4	1.8e-07	25	2.4	3.1	2	P53243
4.9e-10	33.1	80.3	9.1e-06	19.6	4.6	9.3	9	NP_005603
4.9e-10	33.1	80.3	9.1e-06	19.6	4.6	9.3	9	Q13127
5.8e-10	32.9	21.9	0.00018	15.5	1.3	5.3	4	Q9STM3
9e-10	32.3	17.8	1.4e-06	22.2	2.1	3.7	2	P07248
6.4e-09	29.6	12	0.00025	15.1	0.4	4.1	3	Q8GYC1
7.9e-09	29.3	20.1	9.5e-08	25.9	3.5	2.7	2	P53035
1.1e-08	28.9	17.5	9.5e-06	19.6	3.9	3.2	2	P39956
1.2e-08	28.8	14.5	5.4e-07	23.5	5.5	3.2	2	P54785
1.5e-08	28.4	11.6	4.2e-05	17.6	2.3	3.7	3	P38704
2.1e-08	27.9	18.2	1.5e-07	25.2	2.5	3.2	2	P39943
2.8e-08	27.6	11.9	1.1e-05	19.4	0.3	3.3	2	P17789
2.9e-08	27.5	19.8	4e-06	20.8	2	4.1	3	P33400
3.1e-08	27.4	12.8	0.00062	13.9	0.6	4.1	3	Q8RWX7
3.4e-08	27.3	12.9	0.00025	15.1	0.3	4.8	3	Q9ZWA6
5.2e-08	26.7	17	3.3e-05	17.9	3.8	2.9	2	Q03833
6e-08	26.5	12.9	0.00019	15.5	0.4	3.9	3	Q9ZUL3
1.4e-07	25.4	15.6	1.4e-05	19.1	3.7	3	2	Q04545
1.4e-07	25.3	17.1	3.2e-05	17.9	5.1	3.8	2	Q12139
3e-07	24.3	19.3	8.5e-05	16.6	0.4	4.4	3	Q700D2
3.7e-07	24	14.8	8e-05	16.7	1.1	2.7	2	P27705
6.8e-07	23.2	36.4	7.1e-05	16.8	1.1	5.1	4	P51521
9.9e-07	22.7	3.7	0.0014	12.8	0.3	2.4	2	I3NN78
1.1e-06	22.6	19	0.00035	14.7	0.4	4.5	3	Q8H1F5
2.3e-06	21.5	7.9	0.00043	14.4	0.6	2.8	2	Q96289
2.4e-06	21.5	17.2	3.2e-05	17.9	0.5	2.7	2	Q03125
2.5e-06	21.4	13.5	0.00022	15.3	4.3	2.9	2	P46974
3.1e-06	21.1	12.6	3.5e-05	17.8	1.8	4.1	3	Q00947
4e-06	20.8	5.1	4.4e-05	17.5	0.9	5.2	3	F4IPE3
8.1e-06	19.8	24	1.6e-05	18.9	4.4	5	4	Q05937
9.4e-06	19.6	12.7	4.1e-05	17.6	0.3	3.4	2	P32338
9.7e-06	19.6	2	0.0013	12.9	0	2.5	2	Q9LX86
1.3e-05	19.2	9.4	0.00026	15.1	1.2	3.1	2	Q01295
1.3e-05	19.1	25	7.1e-05	16.8	0.4	4.4	3	O65215
1.6e-05	18.8	2	1.6e-05	18.8	2	5.2	4	Q07351
7.5e-05	16.8	0.4	7.5e-05	16.8	0.4	4.1	3	Q9SCQ6
0.00021	15.3	15.7	0.0019	12.4	0.9	3.8	3	P32432
0.00023	15.2	0.1	0.00023	15.2	0.1	4.1	2	Q03465
0.00027	15	2.8	0.00027	15	2.8	3.8	2	Q24206
0.00037	14.6	0.3	0.00037	14.6	0.3	4.2	3	Q9FFH3
0.0024	12	17.9	0.0025	12	0.9	3.5	3	Q86T24

### Sheet: Only 3 fingers selected
E-value	score	bias	E-value	score	bias	exp	N	sequence
4.4e-18	58.4	17.9	1.5e-07	25.3	2.7	4	3	Q9VN10
7.6e-18	57.7	22.9	3.7e-08	27.2	3.3	3.3	3	Q8TD94
3.1e-17	55.8	15.1	1.2e-07	25.6	0.1	3.6	3	P11161
3.1e-17	55.7	15.1	1.1e-07	25.6	0.1	3.5	3	P08152
5.8e-17	54.9	19.9	3.1e-08	27.4	2.8	3.8	3	Q13887
2e-16	53.2	16.9	6.4e-07	23.3	0.5	3.6	3	Q06889
2.5e-16	52.9	21.3	6.6e-07	23.2	3.8	3.6	3	Q13886
2.7e-16	52.8	25.2	4.3e-08	27	3.4	4.4	3	Q60793
2.8e-16	52.8	15.1	4.3e-07	23.8	0.2	3.6	3	P08046
3e-16	52.6	15.1	4.4e-07	23.8	0.2	3.6	3	P18146
5e-16	51.9	21.9	2.2e-06	21.6	3.9	3.4	3	P46099
6.2e-16	51.7	22.6	6.5e-08	26.4	3.5	3.3	3	Q9BXK1
6.7e-16	51.6	25.3	4.6e-08	26.9	3.4	4.1	3	O43474
1.3e-15	50.6	9.5	5.9e-09	29.7	0.8	3.8	3	P53968
1.8e-15	50.2	22.3	1.1e-07	25.7	3.2	3.8	3	O35738
2.8e-15	49.6	22.4	5.3e-07	23.5	2.9	3.4	3	Q9Y2Y9
3.6e-15	49.2	25.8	1e-07	25.8	1.2	4.2	3	Q02447
2.5e-14	46.6	14.7	3.2e-06	21.1	3.5	3.7	3	Q05215
3.6e-13	42.9	30.5	5.4e-07	23.5	0.8	4.1	3	Q02086
5.2e-13	42.5	30.8	8.2e-08	26.1	0.8	4	3	Q8IXZ3
6e-13	42.3	31	8.2e-07	22.9	1.7	3.8	3	Q8NDX6
2.7e-12	40.2	32	5.3e-07	23.5	1.8	4.3	3	P08047
1.9e-11	37.5	30.2	1.1e-06	22.5	1.2	3.9	3	Q02446
3e-11	36.9	13.5	3.1e-05	18	1.3	3.8	3	P21192
5.5e-11	36.1	30.6	5.9e-07	23.4	4.1	4.5	3	Q24266
6.4e-09	29.6	12	0.00025	15.1	0.4	4.1	3	Q8GYC1
1.5e-08	28.4	11.6	4.2e-05	17.6	2.3	3.7	3	P38704
2.9e-08	27.5	19.8	4e-06	20.8	2	4.1	3	P33400
3.1e-08	27.4	12.8	0.00062	13.9	0.6	4.1	3	Q8RWX7
3.4e-08	27.3	12.9	0.00025	15.1	0.3	4.8	3	Q9ZWA6
6e-08	26.5	12.9	0.00019	15.5	0.4	3.9	3	Q9ZUL3
3e-07	24.3	19.3	8.5e-05	16.6	0.4	4.4	3	Q700D2
1.1e-06	22.6	19	0.00035	14.7	0.4	4.5	3	Q8H1F5
3.1e-06	21.1	12.6	3.5e-05	17.8	1.8	4.1	3	Q00947
4e-06	20.8	5.1	4.4e-05	17.5	0.9	5.2	3	F4IPE3
1.3e-05	19.1	25	7.1e-05	16.8	0.4	4.4	3	O65215
7.5e-05	16.8	0.4	7.5e-05	16.8	0.4	4.1	3	Q9SCQ6
0.00021	15.3	15.7	0.0019	12.4	0.9	3.8	3	P32432
0.00037	14.6	0.3	0.00037	14.6	0.3	4.2	3	Q9FFH3
0.0024	12	17.9	0.0025	12	0.9	3.5	3	Q86T24
