## Supplementary material for "On the prediction of DNA-binding preferences of C2H2-ZF domains using structural models: application on human CTCF": Table S4

### Sheet: ZES3DCF2 (30)
Query	Motif	potential	Hit	Best:P-value	Best:match	Best:ratio	Best:JASPAR	Best:MODEL	Best:strand	#Accept	#FullModels	#Models	<P-value>	<match>	<ratio>	significant models ratio		Q>0.5
P08046	MA0162.3.meme	F2b1_30	P08046:333:420_1g2d_C_1	0	9	0.642857	TACGCCCACGCATT	CCCGCCCACGCCCC	-	21	23	33	6.76166	7.52174	0.71376	0.913043		1
P18146	MA0162.3.meme	F2b1_30	P18146:335:422_1g2d_C_1	0	9	0.642857	TACGCCCACGCATT	CCCGCCCACGCCCC	-	21	23	33	6.76166	7.52174	0.71376	0.913043		1
Q06889	MA0732.1.meme	F2b1_30	Q06889:272:359_1g2d_C_1	3e-06	9	0.6	CTACGCCCACGCACT	GGCCCCCCACGCCCC	-	21	27	36	6.01267	7.55556	0.714679	0.777778		1
Q05215	MA0733.1.meme	F2b1_30	Q05215:481:566_1p47_A_1	9e-06	10	0.714286	TTACGCCCACGCAT	CTGCGCCCACGCCC	-	18	19	29	7.09497	7.89474	0.734336	0.947368		1
P08046	MA0162.1.meme	F2b1_30	P08046:333:420_1g2d_C_1	1.9e-05	10	0.909091	TGCGTGGGCGG	GGCGTGGGCGGG	+	20	23	33	6.87364	8.30435	0.818709	0.869565		1
P18146	MA0162.1.meme	F2b1_30	P18146:335:422_1g2d_C_1	1.9e-05	10	0.909091	TGCGTGGGCGG	GGCGTGGGCGGG	+	20	23	33	6.87364	8.30435	0.818709	0.869565		1
P08152	MA0472.1.meme	F2b1_30	P08152:334:421_1g2d_C_1	2.6e-05	11	0.785714	CCCCGCCCACGCAC	GCCCGCCCCCGCCC	-	19	19	29	8.19168	9.42105	0.88183	1		1
P11161	MA0472.1.meme	F2b1_30	P11161:337:424_1g2d_C_1	2.6e-05	11	0.785714	CCCCGCCCACGCAC	GCCCGCCCCCGCCC	-	19	19	29	8.19168	9.42105	0.88183	1		1
P08152	MA0472.2.meme	F2b1_30	P08152:335:419_1a1k_A_1	4e-05	9	0.9	ACGCCCACGC	CCGCCCACGC	+	19	19	29	7.87433	8.26316	0.811005	1		1
P11161	MA0472.2.meme	F2b1_30	P11161:338:422_1a1k_A_1	4e-05	9	0.9	ACGCCCACGC	CCGCCCACGC	+	19	19	29	7.87433	8.26316	0.811005	1		1
Q13887	MA0599.1.meme	F2b1_30	Q13887:373:455_5ke9_A_1	4e-05	9	0.9	GCCCCGCCCC	GCCCCCCCCC	+	19	19	28	6.18877	8.78947	0.888304	1		1
P32432	MA0378.1.meme	F2b1_30	P32432:596:677_1a1k_A_1	5e-05	9	0.9	AAAAAATTTTC	AAAAACTTTT	+	4	22	27	1.73782	5.09091	0.47946	0.181818		0
Q9FFH3	MA1157.1.meme	F2b1_30	Q9FFH3:68:187_5v3m_C_1	5.8e-05	12	0.6	TTTTTTTTTGTCGTTTTGTG	AATGTTTTTGCCCGTTGGCGC	-	1	2	25	5.88927	10	0.522222	0.5		0
O43474	MA0039.2.meme	F2b1_30	O43474:430:512_1jk1_A_1	8.1e-05	8	0.8	TGGGTGGGGC	GGGGGGGGGC	-	27	27	38	6.83369	7.77778	0.777778	1		1
Q60793	MA0039.2.meme	F2b1_30	Q60793:400:482_1jk1_A_1	8.1e-05	8	0.8	TGGGTGGGGC	GGGGGGGGGC	-	27	27	38	6.83369	7.77778	0.777778	1		1
P08046	MA0162.2.meme	F2b1_30	P08046:333:419_1p47_A_1	8.8e-05	12	0.857143	CCCCCGCCCCCGCC	GCGCCGCCCCCGCCC	-	17	23	33	5.01981	9	0.856665	0.73913		1
P18146	MA0162.2.meme	F2b1_30	P18146:335:421_1p47_A_1	8.8e-05	12	0.857143	CCCCCGCCCCCGCC	GCGCCGCCCCCGCCC	-	17	23	33	5.01981	9	0.856665	0.73913		1
P46099	MA0493.1.meme	F2b1_30	P46099:273:357_5kea_A_1	0.000203	8	0.8	GCCACACCCA	GCCACCCCCC	+	24	27	35	4.66487	6.74074	0.66431	0.888889		1
O43474	MA0039.3.meme	F2b1_30	O43474:430:512_1jk2_A_1	0.001567	6	0.666667	CCACACCCT	CCCCCCCCC	+	21	27	38	4.11349	5.96296	0.65167	0.777778		1
Q60793	MA0039.3.meme	F2b1_30	Q60793:400:482_1jk2_A_1	0.001567	6	0.666667	CCACACCCT	CCCCCCCCC	+	21	27	38	4.11349	5.96296	0.65167	0.777778		1
Q02447	MA0746.1.meme	F2b1_30	Q02447:621:703_5ke8_A_1	0.001706	6	0.6	GCCACGCCCC	CCCCCCCCCA	+	6	28	39	2.28496	6.25	0.6568	0.214286		0
O35738	MA0742.1.meme	F2b1_30	O35738:317:399_5ke9_A_1	0.001987	6	0.6	ACCACGCCCTT	GCCCCCCCCC	+	9	27	34	2.65237	6.2963	0.602704	0.333333		0
P08047	MA0079.2.meme	F2b1_30	P08047:624:708_1p47_B_1	0.002419	9	0.9	CCCCGCCCCC	CCCCGCCGCCC	-	3	28	38	1.54933	5.57143	0.788988	0.107143		0
Q02086	MA0516.1.meme	F2b1_30	Q02086:522:608_1p47_A_1	0.003015	12	0.8	GCCCCGCCCCCTCCC	CCCCCGCCCCCCCGCC	-	7	27	37	2.39414	7.44444	0.717555	0.259259		0
Q13886	MA1107.1.meme	F2b1_30	Q13886:140:225_1g2f_C_1	0.003357	9	0.75	GGCCACACCCAC	GGCCCCCCCCGC	-	13	27	34	3.13014	6.22222	0.618265	0.481481		0
Q8IXZ3	MA0747.1.meme	F2b1_30	Q8IXZ3:356:438_1jk1_A_1	0.004228	7	0.7	CACGCCCACT	CCCGCCCCCC	+	9	27	38	2.16268	6.03704	0.611023	0.333333		0
P08047	MA0079.3.meme	F2b1_30	P08047:624:708_1p47_B_1	0.005293	9	0.818182	GCCCCGCCCCC	CCCCCGCCGCCC	-	4	28	38	1.49233	6.42857	0.741913	0.142857		0
P08047	MA0079.1.meme	F2b1_30	P08047:626:708_5ke9_A_1	0.006057	7	0.777778	GGGCGGGGT	TGGCGGGGG	-	2	28	38	1.3745	5.96429	0.660743	0.0714286		0
Q9BXK1	MA0741.1.meme	F2b1_30	Q9BXK1:125:209_1a1i_A_1	0.006331	7	0.7	GCCACGCCCC	GGCGCCCCCC	+	10	27	37	2.31186	6.48148	0.725337	0.37037		0
Q24266	MA0443.1.meme	F2b1_30	Q24266:333:414_5ke9_A_1	0.013595	7	0.7	AGGGGGCGGA	GGGGGGGGGG	-	11	27	37	2.54175	6.55556	0.716696	0.407407		0
Q9Y2Y9	MA0657.1.meme	F2b1_30	Q9Y2Y9:164:249_4r2a_A_1	0.014448	8	0.8	GCCACGCCCCT	GCCGCCCCCC	+	4	28	39	2.00563	6.78571	0.638495	0.142857		0
Q8TD94	MA0740.1.meme	F2b1_30	Q8TD94:195:277_1p47_B_1	0.014872	9	0.642857	GGCCACGCCCCCTT	GGGCCCCCCCCCCGC	-	13	27	36	2.80647	7.33333	0.709392	0.481481		0
Q02446	MA0685.1.meme	F2b1_30	Q02446:645:729_1a1f_A_1	0.016233	8	0.8	GCCACGCCCCC	GCCCCCCCCC	+	5	28	38	2.0071	6.71429	0.626339	0.178571		0
Q9ZWA6	MA1158.1.meme	F2b1_30	Q9ZWA6:108:190_1p47_A_1	0.040532	9	0.473684	AGAAAACGACAAAAAAAAA	TGGGGGCCGCAAAAGTAAG	+	1	17	38	0.380183	3.76471	0.333093	0.0588235		0
O43474	MA0039.1.meme	F2b1_30	O43474:429:513_2wbu_A_1	0.04136	4	0.444444	AAAGGAAGG	GGGGGGGGG	-	1	27	38	1.72749	3.59259	0.476543	0.037037		0
Q60793	MA0039.1.meme	F2b1_30	Q60793:399:483_2wbu_A_1	0.04136	4	0.444444	AAAGGAAGG	GGGGGGGGG	-	1	27	38	1.72749	3.59259	0.476543	0.037037		0
Q9ZUL3	MA1370.1.meme	F2b1_30	Q9ZUL3:83:202_5wjq_D_1	0.042147	6	0.545455	TTTTTGTCGTT	CTTTTGGCCCC	+	1	1	46	3.16658	6	0.545455	1		1
Q86T24	MA0527.1.meme	F2b1_30	Q86T24:481:601_5vmy_A_1	0.044403	9	0.6	CTCTCGCGAGATCTG	TTCCCGCGATAAACG	-	1	6	17	1.61851	7.5	0.505556	0.166667		0
Q8H1F5	MA1374.1.meme	F2b1_30	Q8H1F5:94:214_5wjq_D_1	0.046164	8	0.470588	ACAAAACGACAAAAAAA	AAACCGTGGCGAAAACC	-	1	1	41	3.07556	8	0.470588	1		1
Q9VN10	MA0450.1.meme	F2b1_30	Q9VN10:191:276_1zaa_C_1	0.071255	5	0.555556	GGGGCGTGA	GGGGGCGGG	+	0	20	31	1.27991	5.1	0.637103	0		0
Q8GYC1	MA1371.1.meme	F2b1_30	Q8GYC1:85:204_5wjq_D_1	0.904908	3	0.230769	AAACGACAAAAAA	GGGGCACCCGGTA	-	0	1	54	0.099922	3	0.230769	0		0
																		20

### Sheet: ZES3DCF3 (30)
Query	Motif	potential	Hit	Best:P-value	Best:match	Best:ratio	Best:JASPAR	Best:MODEL	Best:strand	#Accept	#FullModels	#Models	<P-value>	<match>	<ratio>	ratio significant models		Q>0.5
P08046	MA0162.3.meme	F3b1_30	P08046:333:420_1g2d_C_1	0	9	0.642857	TACGCCCACGCATT	CCCGCCCACGCCCC	-	21	23	33	6.49001	7.69565	0.732394	0.913043		1
P18146	MA0162.3.meme	F3b1_30	P18146:335:422_1g2d_C_1	0	9	0.642857	TACGCCCACGCATT	CCCGCCCACGCCCC	-	21	23	33	6.49001	7.69565	0.732394	0.913043		1
Q06889	MA0732.1.meme	F3b1_30	Q06889:272:359_1g2d_C_1	3e-06	9	0.6	CTACGCCCACGCACT	GGCCGCCCCCGCCCC	-	23	27	36	5.45702	7.51852	0.71221	0.851852		1
P08152	MA0472.1.meme	F3b1_30	P08152:334:421_1g2f_C_1	1.1e-05	11	0.785714	CCCCGCCCACGCAC	GCCCGCCCCCGCCC	-	19	19	29	7.60642	9.10526	0.850251	1		1
P11161	MA0472.1.meme	F3b1_30	P11161:337:424_1g2f_C_1	1.1e-05	11	0.785714	CCCCGCCCACGCAC	GCCCGCCCCCGCCC	-	19	19	29	7.60642	9.10526	0.850251	1		1
O43474	MA0039.2.meme	F3b1_30	O43474:430:512_1a1f_A_1	1.2e-05	8	0.8	TGGGTGGGGC	GGGGGGGGGC	-	27	27	38	6.97382	7.92593	0.792593	1		1
Q60793	MA0039.2.meme	F3b1_30	Q60793:400:482_1a1f_A_1	1.2e-05	8	0.8	TGGGTGGGGC	GGGGGGGGGC	-	27	27	38	6.97382	7.92593	0.792593	1		1
Q13887	MA0599.1.meme	F3b1_30	Q13887:371:455_1a1f_A_1	1.8e-05	9	0.9	GCCCCGCCCC	GCCCCCCCCC	+	19	19	28	6.66598	8.73684	0.883041	1		1
P08152	MA0472.2.meme	F3b1_30	P08152:335:418_1p47_B_1	2.6e-05	8	0.727273	ACGCCCACGCA	CCGCCCCCGCC	-	19	19	29	7.22292	7.89474	0.774163	1		1
P11161	MA0472.2.meme	F3b1_30	P11161:338:421_1p47_B_1	2.6e-05	8	0.727273	ACGCCCACGCA	CCGCCCCCGCC	-	19	19	29	7.22292	7.89474	0.774163	1		1
Q05215	MA0733.1.meme	F3b1_30	Q05215:481:567_1g2d_C_1	5.4e-05	8	0.533333	TTACGCCCACGCATT	GCCCGCCCCCGCCGC	-	19	19	29	5.84061	7.63158	0.712782	1		1
P46099	MA0493.1.meme	F3b1_30	P46099:273:357_5kea_A_1	9e-05	8	0.8	GCCACACCCA	GCCACCCCCC	+	23	27	35	4.76862	6.66667	0.662514	0.851852		1
P08046	MA0162.1.meme	F3b1_30	P08046:333:420_1g2d_C_1	0.000135	10	0.909091	TGCGTGGGCGG	GGCGTGGGCGGG	+	21	23	33	6.65552	8.6087	0.849144	0.913043		1
P18146	MA0162.1.meme	F3b1_30	P18146:335:422_1g2d_C_1	0.000135	10	0.909091	TGCGTGGGCGG	GGCGTGGGCGGG	+	21	23	33	6.65552	8.6087	0.849144	0.913043		1
P08046	MA0162.2.meme	F3b1_30	P08046:333:419_1p47_A_1	0.000307	12	0.857143	CCCCCGCCCCCGCC	GCGCCGCCCCCGCCC	-	21	23	33	5.95564	9.82609	0.939669	0.913043		1
P18146	MA0162.2.meme	F3b1_30	P18146:335:421_1p47_A_1	0.000307	12	0.857143	CCCCCGCCCCCGCC	GCGCCGCCCCCGCCC	-	21	23	33	5.95564	9.82609	0.939669	0.913043		1
O35738	MA0742.1.meme	F3b1_30	O35738:317:399_5ke9_A_1	0.00035	6	0.6	ACCACGCCCTT	GCCCCCCCCC	+	14	27	34	3.16379	6.22222	0.595297	0.518519		1
P32432	MA0378.1.meme	F3b1_30	P32432:596:677_1a1h_A_1	0.000493	9	0.9	AAAAAATTTTC	AAAAAGTTTT	-	4	22	27	1.1244	4.22727	0.399762	0.181818		0
Q02447	MA0746.1.meme	F3b1_30	Q02447:619:703_1zaa_C_1	0.00056	7	0.7	GCCACGCCCC	GCCCCCCCCA	-	13	28	39	3.48952	7.14286	0.708983	0.464286		0
Q9FFH3	MA1157.1.meme	F3b1_30	Q9FFH3:68:187_5v3m_C_1	0.000622	11	0.55	TTTTTTTTTGTCGTTTTGTG	TAATGTTTTTGCCTTTTTGC	-	1	2	25	3.95652	8	0.406579	0.5		0
Q13886	MA1107.1.meme	F3b1_30	Q13886:140:225_1g2f_C_1	0.000996	7	0.583333	GGCCACACCCAC	CCCCCCCCCCGC	-	22	27	34	4.0888	6.59259	0.66237	0.814815		1
Q02086	MA0516.1.meme	F3b1_30	Q02086:525:607_5ke9_A_1	0.001271	9	0.9	GCCCCGCCCC	GCCCCCCCCC	+	13	27	37	3.12155	8.33333	0.785375	0.481481		0
Q8IXZ3	MA0747.1.meme	F3b1_30	Q8IXZ3:356:438_1a1j_A_1	0.00258	7	0.7	GCCACGCCCA	GCCCCCCCCC	+	20	27	38	3.70836	6.74074	0.659914	0.740741		1
O43474	MA0039.3.meme	F3b1_30	O43474:430:512_1jk2_A_1	0.002753	7	0.777778	CCACACCCT	CCCCCCCCT	+	22	27	38	3.91194	6.03704	0.652001	0.814815		1
Q60793	MA0039.3.meme	F3b1_30	Q60793:400:482_1jk2_A_1	0.002753	7	0.777778	CCACACCCT	CCCCCCCCT	+	22	27	38	3.91194	6.03704	0.652001	0.814815		1
P08047	MA0079.1.meme	F3b1_30	P08047:626:708_5ke8_A_1	0.003623	8	0.888889	GGGCGGGGT	GGGCGGGGG	-	13	28	38	2.86539	6.60714	0.720238	0.464286		0
P08047	MA0079.2.meme	F3b1_30	P08047:624:708_1a1f_A_1	0.003696	8	0.888889	CCCCGCCCC	CCCCCCCCC	+	7	28	38	2.4671	6.42857	0.833957	0.25		0
P08047	MA0079.3.meme	F3b1_30	P08047:624:708_1p47_B_1	0.004	10	0.909091	GCCCCGCCCCC	GCCCCCCCCCCG	-	9	28	38	2.65102	7.85714	0.782251	0.321429		0
Q9Y2Y9	MA0657.1.meme	F3b1_30	Q9Y2Y9:164:249_4r2a_A_1	0.007515	8	0.8	GCCACGCCCCT	GCCCCCCCCC	+	10	28	39	2.46411	7.03571	0.667386	0.357143		0
Q02446	MA0685.1.meme	F3b1_30	Q02446:647:729_5ke8_A_1	0.008436	8	0.8	GCCACGCCCCC	GCCCCCCCCC	+	9	28	38	2.70694	7.57143	0.708368	0.321429		0
Q9BXK1	MA0741.1.meme	F3b1_30	Q9BXK1:125:209_1jk1_A_1	0.009417	8	0.8	GCCACGCCCC	GCCCCCCCCC	+	16	27	37	3.11226	7.37037	0.783333	0.592593		1
Q8TD94	MA0740.1.meme	F3b1_30	Q8TD94:195:277_5ke6_A_1	0.016633	8	0.8	GCCACGCCCCC	GCCCCCCCCC	+	11	27	36	2.80781	7.7037	0.741799	0.407407		0
Q24266	MA0443.1.meme	F3b1_30	Q24266:331:415_1a1k_A_1	0.024675	8	0.888889	AGGGGGCGG	GGGGGGCGG	-	8	27	37	2.69329	6.66667	0.745003	0.296296		0
Q8H1F5	MA1374.1.meme	F3b1_30	Q8H1F5:94:214_5wjq_D_1	0.038644	9	0.529412	ACAAAACGACAAAAAAA	AAACCGGGATGAAAAAC	-	1	1	41	3.25337	9	0.529412	1		1
O43474	MA0039.1.meme	F3b1_30	O43474:429:513_2wbu_A_1	0.046212	4	0.444444	AAAGGAAGG	GGGGGGGGG	-	2	27	38	1.85813	3.7037	0.521091	0.0740741		0
Q60793	MA0039.1.meme	F3b1_30	Q60793:399:483_2wbu_A_1	0.046212	4	0.444444	AAAGGAAGG	GGGGGGGGG	-	2	27	38	1.85813	3.7037	0.521091	0.0740741		0
Q86T24	MA0527.1.meme	F3b1_30	Q86T24:481:601_5vmy_A_1	0.055968	8	0.533333	CTCTCGCGAGATCTG	TTCCCGCGATTAACG	-	0	6	17	1.85373	7.83333	0.528571	0		0
Q9VN10	MA0450.1.meme	F3b1_30	Q9VN10:191:276_1a1j_A_1	0.107689	5	0.625	GGGCGTGA	GGGGGGGG	-	0	20	31	1.55706	5.55	0.648909	0		0
Q9ZWA6	MA1158.1.meme	F3b1_30	Q9ZWA6:109:190_1a1h_A_1	0.464863	5	0.5	ACGACAAAAAA	ACCACCACCC	+	0	17	38	0.22806	4	0.364809	0		0
Q8GYC1	MA1371.1.meme	F3b1_30	Q8GYC1:85:204_5wjq_D_1	0.581127	5	0.294118	CACAAAACGACAAAAAA	CCACATGCGCCCCCCCGG	-	0	1	54	0.542786	5	0.294118	0		0
Q9ZUL3	MA1370.1.meme	F3b1_30	Q9ZUL3:83:202_5wjq_D_1	0.643456	4	0.307692	TTGTCGTTTTGTG	GGGGGCTTAATTT	-	0	1	46	0.440902	4	0.307692	0		0
																		23

### Sheet: ZES3DCF2(18)
Query	Motif	potential	Hit	Best:P-value	Best:match	Best:ratio	Best:JASPAR	Best:MODEL	Best:strand	#Accept	#FullModels	#Models	<P-value>	<match>	<ratio>	significant models ratio		Q>0.5
P32432	MA0378.1.meme	F2b1_18	P32432:596:677_1a1h_A_1	1.6e-05	8	0.8	AAAAAATTTTC	CAAAACTTTT	+	6	22	27	2.24124	5.81818	0.499348	0.272727		0
P18146	MA0162.2.meme	F2b1_18	P18146:335:422_1g2d_C_1	2.5e-05	11	0.846154	CCCCGCCCCCGCC	CGCCCCCCCCGCC	-	19	23	33	4.69163	8.6087	0.821969	0.826087		1
P08046	MA0162.2.meme	F2b1_18	P08046:333:420_1g2d_C_1	2.5e-05	11	0.846154	CCCCGCCCCCGCC	CGCCCCCCCCGCC	-	19	23	33	4.69163	8.6087	0.821969	0.826087		1
Q86T24	MA0527.1.meme	F2b1_18	Q86T24:482:597_4f6m_A_1	2.8e-05	9	0.6	CTCTCGCGAGATCTG	ATTTCGCGGGGCCTA	+	5	6	17	5.88226	7.66667	0.540476	0.833333		1
P08152	MA0472.2.meme	F2b1_18	P08152:335:419_1a1h_A_1	3e-05	8	0.8	ACGCCCACGC	CCGCCCCCGC	+	14	19	29	4.55734	6.89474	0.689048	0.736842		1
P11161	MA0472.2.meme	F2b1_18	P11161:338:422_1a1h_A_1	3.2e-05	8	0.8	ACGCCCACGC	CCGCCCCCGC	+	15	19	29	4.84685	7.21053	0.710101	0.789474		1
P18146	MA0162.3.meme	F2b1_18	P18146:335:422_1g2f_C_1	4.6e-05	8	0.571429	TACGCCCACGCATT	GCCGCCCCCGCCCG	-	12	23	33	4.07589	6.73913	0.642236	0.521739		1
P08046	MA0162.3.meme	F2b1_18	P08046:333:420_1g2f_C_1	4.6e-05	8	0.571429	TACGCCCACGCATT	GCCGCCCCCGCCCG	-	12	23	33	4.07589	6.73913	0.642236	0.521739		1
Q06889	MA0732.1.meme	F2b1_18	Q06889:272:359_1g2d_C_1	0.000118	9	0.6	CTACGCCCACGCACT	GTCCCCCCCCGCCCC	-	18	27	36	4.09469	7.07407	0.669855	0.666667		1
P08152	MA0472.1.meme	F2b1_18	P08152:335:419_1a1h_A_1	0.000307	9	0.9	CCGCCCACGCA	CCGCCCCCGC	+	17	19	29	5.11197	7.84211	0.732581	0.894737		1
P11161	MA0472.1.meme	F2b1_18	P11161:338:422_1a1h_A_1	0.000315	9	0.9	CCGCCCACGCA	CCGCCCCCGC	+	18	19	29	5.39279	8.21053	0.769424	0.947368		1
P18146	MA0162.1.meme	F2b1_18	P18146:336:419_1a1f_A_1	0.000427	7	0.7	GCGTGGGCGG	CGGGGGGCGG	-	12	23	33	3.63512	7.65217	0.762714	0.521739		1
P08046	MA0162.1.meme	F2b1_18	P08046:334:417_1a1f_A_1	0.000427	7	0.7	GCGTGGGCGG	CGGGGGGCGG	-	12	23	33	3.63512	7.65217	0.762714	0.521739		1
Q9FFH3	MA1157.1.meme	F2b1_18	Q9FFH3:68:187_5v3m_C_1	0.000672	12	0.666667	TTTTTTTGTCGTTTTGTG	GTTTTTTGCCCGTGGGTG	-	1	2	25	4.35416	9.5	0.552083	0.5		0
Q9ZWA6	MA1158.1.meme	F2b1_18	Q9ZWA6:108:190_1p47_A_1	0.000709	7	0.388889	AGAAAACGACAAAAAAAAA	CGGGGGCCCAAAAAGCAT	+	1	17	38	1.34618	4.35294	0.406909	0.0588235		0
Q05215	MA0733.1.meme	F2b1_18	Q05215:481:565_1a1l_A_1	0.00074	9	0.9	ACGCCCACGCA	CCGCCCACGC	+	11	19	29	3.82997	6.63158	0.614035	0.578947		1
Q13887	MA0599.1.meme	F2b1_18	Q13887:373:455_5ke9_A_1	0.000927	8	0.8	GCCCCGCCCC	TCCCCCCCCC	+	14	19	28	3.87855	7.73684	0.806725	0.736842		1
Q60793	MA0039.3.meme	F2b1_18	Q60793:397:483_5kea_A_1	0.001067	7	0.777778	CCACACCCT	CCACCCCCC	+	12	27	38	2.67488	5.37037	0.589936	0.444444		0
O43474	MA0039.3.meme	F2b1_18	O43474:427:513_5kea_A_1	0.001067	7	0.777778	CCACACCCT	CCACCCCCC	+	12	27	38	2.67488	5.37037	0.589936	0.444444		0
Q8TD94	MA0740.1.meme	F2b1_18	Q8TD94:195:277_1g2f_C_1	0.001689	8	0.571429	GGCCACGCCCCCTT	TCGCAGGCCCCCCC	-	12	27	36	2.65437	7.18518	0.682481	0.444444		0
P46099	MA0493.1.meme	F2b1_18	P46099:271:357_5ke9_A_1	0.00238	7	0.7	GCCACACCCA	GCCCCCCCCC	+	18	27	35	3.59438	5.74074	0.579237	0.666667		1
Q02446	MA0685.1.meme	F2b1_18	Q02446:645:733_1tf3_A_1	0.00302	10	0.666667	AGCCACGCCCCCTTT	CTCGAAGCCCCCCTT	-	5	28	38	2.02403	6.25	0.574743	0.178571		0
Q24266	MA0443.1.meme	F2b1_18	Q24266:331:415_4x9j_A_1	0.003189	7	0.7	AGGGGGCGGA	CGGGGGCCGC	-	16	27	37	3.16284	6.44444	0.69124	0.592593		1
Q60793	MA0039.2.meme	F2b1_18	Q60793:397:483_5kea_A_1	0.003253	7	0.7	TGGGTGGGGC	GGGGGGTGGC	-	14	27	38	3.24643	6.66667	0.708951	0.518519		1
O43474	MA0039.2.meme	F2b1_18	O43474:427:513_5kea_A_1	0.003253	7	0.7	TGGGTGGGGC	GGGGGGTGGC	-	14	27	38	3.24643	6.66667	0.708951	0.518519		1
Q8IXZ3	MA0747.1.meme	F2b1_18	Q8IXZ3:356:438_1g2f_C_1	0.005782	6	0.5	GCCACGCCCACT	CGGCCGCCCGCCA	-	3	27	38	1.31677	5.40741	0.607025	0.111111		0
O35738	MA0742.1.meme	F2b1_18	O35738:315:400_1g2d_C_1	0.00663	6	0.428571	GACCACGCCCTTAT	CGGCCCGCCCCCCC	-	7	27	34	2.09136	5.77778	0.560375	0.259259		0
Q9BXK1	MA0741.1.meme	F2b1_18	Q9BXK1:126:209_5ke9_A_1	0.006748	7	0.777778	CACGCCCCC	CCCCCCCCC	+	3	27	37	1.68587	6.2963	0.688127	0.111111		0
Q9Y2Y9	MA0657.1.meme	F2b1_18	Q9Y2Y9:164:249_1g2d_C_1	0.013846	7	0.466667	TGCCACGCCCCTTTTT	TCGCCAGCCCCCCCC	-	2	28	39	1.68188	5.64286	0.525481	0.0714286		0
Q02086	MA0516.1.meme	F2b1_18	Q02086:525:607_2wbu_A_1	0.017751	7	0.7	CCCGCCCCCTC	GCAGCCCCCC	+	7	27	37	1.85594	6.85185	0.758533	0.259259		0
Q9VN10	MA0450.1.meme	F2b1_18	Q9VN10:191:276_1zaa_C_1	0.023561	6	0.666667	GGGGCGTGA	GGGGGGGGG	+	1	20	31	1.32513	5.2	0.585714	0.05		0
Q02447	MA0746.1.meme	F2b1_18	Q02447:619:703_1a1f_A_1	0.02589	7	0.777778	CACGCCCCC	CGCCCCCCC	+	1	28	39	1.03488	6.14286	0.685749	0.0357143		0
Q13886	MA1107.1.meme	F2b1_18	Q13886:140:225_4r2c_A_1	0.040497	6	0.6	GGCCACACCC	GGGGCCCCCC	+	3	27	34	1.88152	5.2963	0.526306	0.111111		0
Q60793	MA0039.1.meme	F2b1_18	Q60793:400:482_1p47_B_1	0.042376	4	0.5	AAGGAAGG	CCGGGCGG	+	1	27	38	0.548384	2.55556	0.703586	0.037037		0
O43474	MA0039.1.meme	F2b1_18	O43474:430:512_1p47_B_1	0.042376	4	0.5	AAGGAAGG	CCGGGCGG	+	1	27	38	0.548384	2.55556	0.703586	0.037037		0
P08047	MA0079.3.meme	F2b1_18	P08047:624:712_1tf3_A_1	0.044613	7	0.636364	GCCCCGCCCCC	TTCCACCCCCCC	-	1	28	38	1.15602	6.10714	0.784218	0.0357143		0
P08047	MA0079.2.meme	F2b1_18	P08047:624:708_1p47_B_1	0.048857	7	0.777778	CCCCGCCCC	CCCCGCCTA	-	1	28	38	1.58947	5.10714	0.805471	0.0357143		0
P08047	MA0079.1.meme	F2b1_18	P08047:623:712_1g2d_C_1	0.055785	9	0.9	GGGGCGGGGT	GGGGCGGGCT	+	0	28	38	0.816717	5.35714	0.677778	0		0
Q8H1F5	MA1374.1.meme	F2b1_18	Q8H1F5:94:214_5wjq_D_1	0.06956	5	0.384615	AACGACAAAAAAA	TTTTGCAAAACTC	-	0	1	41	2.66556	5	0.384615	0		0
Q9ZUL3	MA1370.1.meme	F2b1_18	Q9ZUL3:83:202_5wjq_D_1	0.593962	6	0.428571	TTTGTCGTTTTGTG	TTGGCCCCCGGGTA	+	0	1	46	0.52094	6	0.428571	0		0
																		18

### Sheet: ZES3DCF3(18)
Query	Motif	potential	Hit	Best:P-value	Best:match	Best:ratio	Best:JASPAR	Best:MODEL	Best:strand	#Accept	#FullModels	#Models	<P-value>	<match>	<ratio>	significant models ratio		Q>0,5
P08046	MA0162.2.meme	F3b1_18	P08046:333:420_1g2d_C_1	4.2e-05	10	0.769231	CCCCGCCCCCGCC	GGCCCCCCCCGCC	-	20	23	33	4.51871	8.69565	0.831273	0.869565		1
P18146	MA0162.2.meme	F3b1_18	P18146:335:422_1g2d_C_1	4.3e-05	10	0.769231	CCCCGCCCCCGCC	GGCCCCCCCCGCC	-	21	23	33	4.50299	8.69565	0.831273	0.913043		1
Q60793	MA0039.2.meme	F3b1_18	Q60793:397:483_5kea_A_1	7.3e-05	8	0.8	TGGGTGGGGC	GGGGGGGGGC	-	23	27	38	4.85545	7.18518	0.726749	0.851852		1
O43474	MA0039.2.meme	F3b1_18	O43474:427:513_5kea_A_1	7.3e-05	8	0.8	TGGGTGGGGC	GGGGGGGGGC	-	23	27	38	4.85545	7.18518	0.726749	0.851852		1
P08152	MA0472.1.meme	F3b1_18	P08152:334:421_1g2f_C_1	7.5e-05	10	0.714286	CCCCGCCCACGCAC	GCCCCCCCCCGCCC	-	14	19	29	4.44921	7.94737	0.741604	0.736842		1
P11161	MA0472.1.meme	F3b1_18	P11161:337:424_1g2f_C_1	7.5e-05	10	0.714286	CCCCGCCCACGCAC	GCCCCCCCCCGCCC	-	14	19	29	4.44921	7.94737	0.741604	0.736842		1
Q86T24	MA0527.1.meme	F3b1_18	Q86T24:481:596_5vmv_A_1	9e-05	10	0.666667	CTCTCGCGAGATCTG	CCCCCGCGAAACCGG	-	5	6	17	4.74339	7.66667	0.51746	0.833333		1
Q9Y2Y9	MA0657.1.meme	F3b1_18	Q9Y2Y9:164:249_1g2d_C_1	0.000159	9	0.6	ATGCCACGCCCCTTT	GCGCCACCCCCCCGC	-	6	28	39	2.69719	6.39286	0.594196	0.214286		0
Q13887	MA0599.1.meme	F3b1_18	Q13887:371:455_1a1f_A_1	0.000167	9	0.9	GCCCCGCCCC	GCCCCCCCCC	+	16	19	28	5.16812	7.89474	0.794152	0.842105		1
O35738	MA0742.1.meme	F3b1_18	O35738:315:400_1g2f_C_1	0.000187	7	0.5	GACCACGCCCTTAT	GGGCCCGCCCCCCC	-	12	27	34	3.5162	6.2963	0.603717	0.444444		0
Q05215	MA0733.1.meme	F3b1_18	Q05215:481:567_1g2f_C_1	0.000349	8	0.533333	TTACGCCCACGCATT	CCCCGCCCCCGCCAG	-	6	19	29	3.12922	6.57895	0.613784	0.315789		0
Q02446	MA0685.1.meme	F3b1_18	Q02446:645:729_1p47_B_1	0.000458	11	0.6875	AAGCCACGCCCCCTTT	GGGCCCCCCCCCCCTT	-	8	28	38	2.35716	6.85714	0.633907	0.285714		0
Q06889	MA0732.1.meme	F3b1_18	Q06889:272:359_1g2d_C_1	0.000561	8	0.533333	CTACGCCCACGCACT	GCCCCCCCCCGCCCC	-	10	27	36	3.11275	7	0.663885	0.37037		0
Q13886	MA1107.1.meme	F3b1_18	Q13886:140:225_1g2f_C_1	0.000976	9	0.692308	GGCCACACCCACC	GCCCCCCCCCCCC	-	20	27	34	3.66652	6.11111	0.593669	0.740741		1
P08046	MA0162.3.meme	F3b1_18	P08046:333:420_1g2d_C_1	0.001069	7	0.5	TACGCCCACGCATT	GCCCCCCCCGCCCC	-	11	23	33	3.09415	6.56522	0.626326	0.478261		0
P18146	MA0162.3.meme	F3b1_18	P18146:335:422_1g2d_C_1	0.001071	7	0.5	TACGCCCACGCATT	GCCCCCCCCGCCCC	-	11	23	33	3.06315	6.56522	0.626326	0.478261		0
Q02086	MA0516.1.meme	F3b1_18	Q02086:522:611_1g2d_C_1	0.001342	11	0.846154	GCCCCGCCCCCTC	GCCCCCCCCCCCC	-	11	27	37	2.85808	8	0.783878	0.407407		0
Q9ZWA6	MA1158.1.meme	F3b1_18	Q9ZWA6:108:190_1p47_A_1	0.001438	6	0.333333	GAAAACGACAAAAAAAAA	TGGGGGCCCAAAATCTAT	+	1	17	38	0.56754	3.35294	0.309804	0.0588235		0
P08047	MA0079.3.meme	F3b1_18	P08047:624:708_1a1g_A_1	0.001447	9	0.9	GCCCCGCCCC	GCCCCCCCCC	+	14	28	38	3.04771	7.60714	0.802512	0.5		0
Q02447	MA0746.1.meme	F3b1_18	Q02447:619:703_1a1f_A_1	0.001518	8	0.8	GCCACGCCCC	GCCCCCCCCC	+	10	28	39	2.84169	6.67857	0.681571	0.357143		0
P46099	MA0493.1.meme	F3b1_18	P46099:275:358_4r2a_A_1	0.001526	6	0.6	GCCACACCCA	ACCCCCCCCC	+	21	27	35	4.06263	6.33333	0.63367	0.777778		1
P08047	MA0079.1.meme	F3b1_18	P08047:623:708_1p47_A_1	0.00246	9	0.9	GGGGCGGGGT	GGGGGGGGGTC	+	8	28	38	2.77119	7.25	0.754762	0.285714		0
Q8IXZ3	MA0747.1.meme	F3b1_18	Q8IXZ3:356:438_1p47_A_1	0.002796	8	0.666667	GCCACGCCCACT	GCCCCCCCCCCC	-	10	27	38	2.94951	6.25926	0.620576	0.37037		0
P08152	MA0472.2.meme	F3b1_18	P08152:335:418_1a1j_A_1	0.002966	8	0.8	ACGCCCACGC	GCGCCCCCGC	+	10	19	29	3.46278	6.94737	0.68134	0.526316		1
P11161	MA0472.2.meme	F3b1_18	P11161:338:421_1a1j_A_1	0.002966	8	0.8	ACGCCCACGC	GCGCCCCCGC	+	10	19	29	3.46278	6.94737	0.68134	0.526316		1
Q9FFH3	MA1157.1.meme	F3b1_18	Q9FFH3:68:187_5v3j_E_1	0.004447	9	0.5625	TTTTTGTCGTTTTGTG	TCTTTATCACTTGTGG	-	2	2	25	4.56621	8.5	0.503472	1		1
Q8TD94	MA0740.1.meme	F3b1_18	Q8TD94:195:277_1g2d_C_1	0.004561	8	0.571429	GGCCACGCCCCCTT	GCGCCCCCCCCCCC	-	8	27	36	3.0025	7.40741	0.703704	0.296296		0
P08047	MA0079.2.meme	F3b1_18	P08047:626:708_5ke9_A_1	0.00468	7	0.875	CCCCGCCC	CCCCCCCC	+	10	28	38	2.84	5.82143	0.850794	0.357143		0
P08046	MA0162.1.meme	F3b1_18	P08046:334:418_1jk1_A_1	0.005963	8	0.8	GCGTGGGCGG	GGGGGGGCGG	-	14	23	33	2.97709	7.43478	0.737022	0.608696		1
P18146	MA0162.1.meme	F3b1_18	P18146:336:420_1jk1_A_1	0.006067	8	0.8	GCGTGGGCGG	GGGGGGGCGG	-	14	23	33	2.9669	7.43478	0.737022	0.608696		1
Q60793	MA0039.3.meme	F3b1_18	Q60793:400:482_1g2f_C_1	0.006408	7	0.636364	CCACACCCTGC	CCCCCCCCCCCC	-	16	27	38	3.15268	5.55556	0.593893	0.592593		1
O43474	MA0039.3.meme	F3b1_18	O43474:430:512_1g2f_C_1	0.006408	7	0.636364	CCACACCCTGC	CCCCCCCCCCCC	-	16	27	38	3.15268	5.55556	0.593893	0.592593		1
Q9BXK1	MA0741.1.meme	F3b1_18	Q9BXK1:125:209_1jk1_A_1	0.008496	7	0.7	GCCACGCCCC	ACCCCCCCCC	+	17	27	37	2.99137	6.85185	0.708801	0.62963		1
Q24266	MA0443.1.meme	F3b1_18	Q24266:331:415_1zaa_C_1	0.014561	8	0.8	AGGGGGCGGA	GGGGGGCGGC	+	13	27	37	3.01672	6.66667	0.708642	0.481481		0
Q60793	MA0039.1.meme	F3b1_18	Q60793:400:482_1p47_B_1	0.051587	4	0.444444	AAAGGAAGG	CTGGGGGGG	+	0	27	38	0.660542	3	0.61286	0		0
O43474	MA0039.1.meme	F3b1_18	O43474:430:512_1p47_B_1	0.051587	4	0.444444	AAAGGAAGG	CTGGGGGGG	+	0	27	38	0.660542	3	0.61286	0		0
Q9VN10	MA0450.1.meme	F3b1_18	Q9VN10:191:276_1a1j_A_1	0.089224	6	0.666667	GGGGCGTGA	GGGGGGGGT	-	0	20	31	1.61225	5.85	0.679464	0		0
Q8H1F5	MA1374.1.meme	F3b1_18	Q8H1F5:94:214_5wjq_D_1	0.091253	6	0.375	CAAAACGACAAAAAAA	TTAATAGCCCAACGGG	-	0	1	41	2.39412	6	0.375	0		0
P32432	MA0378.1.meme	F3b1_18	P32432:595:677_1p47_A_1	0.106065	6	0.333333	TGAAAAAAATTTTCTACGG	GGGCCAAAGCCACCGTGG	-	0	22	27	0.415166	3.45454	0.351747	0		0
Q9ZUL3	MA1370.1.meme	F3b1_18	Q9ZUL3:83:202_5wjq_D_1	0.793468	5	0.3125	TTTTTGTCGTTTTGTG	CTATTCCCGGGCCCCCC	-	0	1	46	0.231342	5	0.3125	0		0
																		18

### Sheet: ZES3DCF2nr
Query	Motif	potential	Hit	Best:P-value	Best:match	Best:ratio	Best:JASPAR	Best:MODEL	Best:strand	#Accept	#FullModels	#Models	<P-value>	<match>	<ratio>	significant models ratio		Q>0,5
P18146	MA0162.3.meme	F2b1nr_30	P18146:335:422_1g2d_C_1	1e-06	8	0.571429	TACGCCCACGCATT	GCCCCCCACGCCCC	-	16	23	33	4.86617	7.08696	0.672766	0.695652		1
P08046	MA0162.3.meme	F2b1nr_30	P08046:333:420_1g2d_C_1	1e-06	8	0.571429	TACGCCCACGCATT	GCCCCCCACGCCCC	-	16	23	33	4.86617	7.08696	0.672766	0.695652		1
Q13887	MA0599.1.meme	F2b1nr_30	Q13887:373:455_5ke9_A_1	2.2e-05	9	0.9	GCCCCGCCCC	GCCCCCCCCC	+	18	19	28	6.16139	8.78947	0.888304	0.947368		1
P32432	MA0378.1.meme	F2b1nr_30	P32432:596:677_1a1k_A_1	2.2e-05	9	0.9	AAAAAATTTTC	AAAAACTTTT	+	5	22	27	1.87826	4.81818	0.477119	0.227273		0
P08152	MA0472.2.meme	F2b1nr_30	P08152:335:419_1a1h_A_1	2.8e-05	8	0.8	ACGCCCACGC	CCGCCCCCGC	+	15	19	29	5.43644	7.47368	0.732536	0.789474		1
P11161	MA0472.2.meme	F2b1nr_30	P11161:338:422_1a1h_A_1	2.8e-05	8	0.8	ACGCCCACGC	CCGCCCCCGC	+	15	19	29	5.43644	7.47368	0.732536	0.789474		1
Q60793	MA0039.2.meme	F2b1nr_30	Q60793:400:482_1zaa_C_1	3.5e-05	8	0.8	TGGGTGGGGC	GGGGGGGGGC	+	27	27	38	6.83445	7.77778	0.777778	1		1
O43474	MA0039.2.meme	F2b1nr_30	O43474:430:512_1zaa_C_1	3.5e-05	8	0.8	TGGGTGGGGC	GGGGGGGGGC	+	27	27	38	6.83445	7.77778	0.777778	1		1
P08152	MA0472.1.meme	F2b1nr_30	P08152:335:419_1a1h_A_1	3.9e-05	9	0.9	CCGCCCACGCA	CCGCCCCCGC	+	17	19	29	5.9785	8.68421	0.811153	0.894737		1
P11161	MA0472.1.meme	F2b1nr_30	P11161:338:422_1a1h_A_1	3.9e-05	9	0.9	CCGCCCACGCA	CCGCCCCCGC	+	17	19	29	5.9785	8.68421	0.811153	0.894737		1
Q06889	MA0732.1.meme	F2b1nr_30	Q06889:272:359_1g2d_C_1	4e-05	8	0.533333	CTACGCCCACGCACT	GGGCCCCCCCGCCCC	-	17	27	36	4.17042	7	0.661593	0.62963		1
Q9FFH3	MA1157.1.meme	F2b1nr_30	Q9FFH3:68:187_5v3m_C_1	5.3e-05	12	0.6	TTTTTTTTTGTCGTTTTGTG	AATGTTTTTGCCCGTTGGCGC	-	1	2	25	5.89174	10	0.522222	0.5		0
P18146	MA0162.2.meme	F2b1nr_30	P18146:336:420_1a1h_A_1	5.9e-05	10	1	CCGCCCCCGCC	CCGCCCCCGC	+	17	23	33	4.69356	8.91304	0.853381	0.73913		1
P08046	MA0162.2.meme	F2b1nr_30	P08046:334:418_1a1h_A_1	5.9e-05	10	1	CCGCCCCCGCC	CCGCCCCCGC	+	17	23	33	4.69356	8.91304	0.853381	0.73913		1
P46099	MA0493.1.meme	F2b1nr_30	P46099:273:357_5kea_A_1	6.3e-05	8	0.8	GCCACACCCA	GCCACCCCCC	+	22	27	35	4.65471	6.62963	0.659548	0.814815		1
Q05215	MA0733.1.meme	F2b1nr_30	Q05215:481:564_1a1f_A_1	7.1e-05	8	0.8	ACGCCCACGCA	GCGCCCCCGC	+	11	19	29	4.54335	6.94737	0.642857	0.578947		1
P18146	MA0162.1.meme	F2b1nr_30	P18146:335:422_1g2d_C_1	0.000183	9	0.818182	TGCGTGGGCGG	GGCGTGGGGGGC	+	16	23	33	4.54853	7.82609	0.77119	0.695652		1
P08046	MA0162.1.meme	F2b1nr_30	P08046:333:420_1g2d_C_1	0.000183	9	0.818182	TGCGTGGGCGG	GGCGTGGGGGGC	+	16	23	33	4.54853	7.82609	0.77119	0.695652		1
O35738	MA0742.1.meme	F2b1nr_30	O35738:317:399_5ke9_A_1	0.000424	6	0.6	ACCACGCCCTT	GCCCCCCCCC	+	12	27	34	3.00643	6.18518	0.593239	0.444444		0
Q9BXK1	MA0741.1.meme	F2b1nr_30	Q9BXK1:125:209_1a1i_A_1	0.001547	7	0.7	GCCACGCCCC	GGCGCCCCCC	+	8	27	37	2.15912	6.51852	0.721091	0.296296		0
Q02086	MA0516.1.meme	F2b1nr_30	Q02086:522:608_1p47_A_1	0.001921	12	0.8	GCCCCGCCCCCTCCC	CCCCCGCCCCCCCGCC	-	7	27	37	2.42177	7.44444	0.717555	0.259259		0
P08047	MA0079.2.meme	F2b1nr_30	P08047:624:708_1p47_B_1	0.002154	9	0.9	CCCCGCCCCC	CCCCGCCGCCC	-	2	28	38	1.547	5.42857	0.783262	0.0714286		0
Q60793	MA0039.3.meme	F2b1nr_30	Q60793:400:482_1g2f_C_1	0.002528	6	0.6	CCACACCCTG	CCGCCCCCCC	-	18	27	38	3.69046	5.92593	0.650317	0.666667		1
O43474	MA0039.3.meme	F2b1nr_30	O43474:430:512_1g2f_C_1	0.002528	6	0.6	CCACACCCTG	CCGCCCCCCC	-	18	27	38	3.69046	5.92593	0.650317	0.666667		1
Q02447	MA0746.1.meme	F2b1nr_30	Q02447:621:703_5ke8_A_1	0.002767	6	0.6	GCCACGCCCC	CCCCCCCCCA	+	6	28	39	2.24608	6.21429	0.665133	0.214286		0
Q8IXZ3	MA0747.1.meme	F2b1nr_30	Q8IXZ3:356:438_1jk1_A_1	0.004577	7	0.7	CACGCCCACT	CCCGCCCCCC	+	10	27	38	2.18796	6.03704	0.611023	0.37037		0
Q13886	MA1107.1.meme	F2b1nr_30	Q13886:140:225_1g2f_C_1	0.005017	9	0.75	GGCCACACCCAC	GGCCCCCCCCGC	-	12	27	34	2.97102	6.22222	0.61415	0.444444		0
P08047	MA0079.3.meme	F2b1nr_30	P08047:624:708_1p47_B_1	0.005063	9	0.818182	GCCCCGCCCCC	CCCCCGCCGCCC	-	4	28	38	1.49916	6.35714	0.731595	0.142857		0
P08047	MA0079.1.meme	F2b1nr_30	P08047:626:708_5ke9_A_1	0.006421	7	0.777778	GGGCGGGGT	TGGCGGGGG	-	2	28	38	1.37136	5.96429	0.666993	0.0714286		0
Q02446	MA0685.1.meme	F2b1nr_30	Q02446:645:729_1a1f_A_1	0.006726	8	0.8	GCCACGCCCCC	GCCCCCCCCC	+	5	28	38	2.04284	6.78571	0.633482	0.178571		0
Q9Y2Y9	MA0657.1.meme	F2b1nr_30	Q9Y2Y9:164:249_4r2a_A_1	0.0083	8	0.8	GCCACGCCCCT	GCCGCCCCCC	+	5	28	39	2.09104	6.71429	0.632372	0.178571		0
Q8TD94	MA0740.1.meme	F2b1nr_30	Q8TD94:195:277_1p47_B_1	0.01203	9	0.642857	GGCCACGCCCCCTT	GGGCCCCCCCCCCGC	-	15	27	36	2.8781	7.33333	0.709392	0.555556		1
Q60793	MA0039.1.meme	F2b1nr_30	Q60793:400:482_1p47_B_1	0.015286	5	0.5	TAAAGGAAGG	AGGCGGCAGGG	+	1	27	38	1.17928	3.37037	0.546267	0.037037		0
O43474	MA0039.1.meme	F2b1nr_30	O43474:430:512_1p47_B_1	0.015286	5	0.5	TAAAGGAAGG	AGGCGGCAGGG	+	1	27	38	1.17928	3.37037	0.546267	0.037037		0
Q24266	MA0443.1.meme	F2b1nr_30	Q24266:333:414_5ke9_A_1	0.021066	7	0.7	AGGGGGCGGA	GGGGGGGGGG	-	10	27	37	2.53039	6.48148	0.731511	0.37037		0
Q9ZWA6	MA1158.1.meme	F2b1nr_30	Q9ZWA6:108:190_1p47_A_1	0.036307	9	0.473684	AGAAAACGACAAAAAAAAA	TGGGGGCCGCAAAAGTAAG	+	1	17	38	0.387631	3.70588	0.32721	0.0588235		0
Q9ZUL3	MA1370.1.meme	F2b1nr_30	Q9ZUL3:83:202_5wjq_D_1	0.046752	6	0.545455	TTTTTGTCGTT	CTTTTGGCCCC	+	1	1	46	3.06291	6	0.545455	1		1
Q8H1F5	MA1374.1.meme	F2b1nr_30	Q8H1F5:94:214_5wjq_D_1	0.048535	8	0.470588	ACAAAACGACAAAAAAA	AAACCGTGGCGAAAACC	-	1	1	41	3.02547	8	0.470588	1		1
Q9VN10	MA0450.1.meme	F2b1nr_30	Q9VN10:191:276_1a1k_A_1	0.051021	5	0.714286	GGCGTGA	GGCGCGC	-	0	20	31	1.29221	5.1	0.637103	0		0
Q86T24	MA0527.1.meme	F2b1nr_30	Q86T24:481:596_5vmv_A_1	0.314897	6	0.4	CTCTCGCGAGATCTG	CCCGGGCAGAACCAAC	-	0	6	17	0.475343	6	0.431563	0		0
Q8GYC1	MA1371.1.meme	F2b1nr_30	Q8GYC1:85:204_5wjq_D_1	0.875862	3	0.230769	AAACGACAAAAAA	GGGGCACCCGGTA	-	0	1	54	0.132547	3	0.230769	0		0
																		21

### Sheet: ZES3DCF3nr
Query	Motif	potential	Hit	Best:P-value	Best:match	Best:ratio	Best:JASPAR	Best:MODEL	Best:strand	#Accept	#FullModels	#Models	<P-value>	<match>	<ratio>	significant models ratio
Q13887	MA0599.1.meme	F3b1nr_30	Q13887:371:455_1a1f_A_1	1.8e-05	9	0.9	GCCCCGCCCC	GCCCCCCCCC	+	19	19	28	6.68651	8.73684	0.878363	1		1
Q60793	MA0039.2.meme	F3b1nr_30	Q60793:400:482_1a1f_A_1	1.8e-05	8	0.8	TGGGTGGGGC	GGGGGGGGGC	-	27	27	38	7.2666	7.85185	0.785185	1		1
O43474	MA0039.2.meme	F3b1nr_30	O43474:430:512_1a1f_A_1	1.8e-05	8	0.8	TGGGTGGGGC	GGGGGGGGGC	-	27	27	38	7.2666	7.85185	0.785185	1		1
P46099	MA0493.1.meme	F3b1nr_30	P46099:273:357_5kea_A_1	3.1e-05	8	0.8	GCCACACCCA	GCCACCCCCC	+	22	27	35	4.93393	6.66667	0.664871	0.814815		1
Q06889	MA0732.1.meme	F3b1nr_30	Q06889:272:359_1g2d_C_1	0.000106	8	0.533333	CTACGCCCACGCACT	GCGCCCCCCCGCCCC	-	12	27	36	3.18791	7	0.661416	0.444444		0
P08152	MA0472.1.meme	F3b1nr_30	P08152:335:419_1a1h_A_1	0.000114	9	0.9	CCGCCCACGCA	CCGCCCCCGC	+	18	19	29	5.69664	8.63158	0.801378	0.947368		1
P11161	MA0472.1.meme	F3b1nr_30	P11161:338:422_1a1h_A_1	0.000114	9	0.9	CCGCCCACGCA	CCGCCCCCGC	+	18	19	29	5.69664	8.63158	0.801378	0.947368		1
P18146	MA0162.3.meme	F3b1nr_30	P18146:335:422_1g2d_C_1	0.000116	7	0.5	TACGCCCACGCATT	CCCCCCCCCGCCCC	-	11	23	33	3.74649	7.21739	0.688294	0.478261		0
P08046	MA0162.3.meme	F3b1nr_30	P08046:333:420_1g2d_C_1	0.000116	7	0.5	TACGCCCACGCATT	CCCCCCCCCGCCCC	-	11	23	33	3.74649	7.21739	0.688294	0.478261		0
P18146	MA0162.2.meme	F3b1nr_30	P18146:336:420_1a1h_A_1	0.000244	10	1	CCGCCCCCGCC	CCGCCCCCGC	+	20	23	33	4.8268	9.26087	0.885154	0.869565		1
P08046	MA0162.2.meme	F3b1nr_30	P08046:334:418_1a1h_A_1	0.000244	10	1	CCGCCCCCGCC	CCGCCCCCGC	+	20	23	33	4.8268	9.26087	0.885154	0.869565		1
P32432	MA0378.1.meme	F3b1nr_30	P32432:596:677_1a1h_A_1	0.000257	9	0.9	AAAAAATTTTC	AAAAAGTTTT	-	4	22	27	1.16858	4.45455	0.492618	0.181818		0
Q05215	MA0733.1.meme	F3b1nr_30	Q05215:481:567_1g2d_C_1	0.000272	8	0.533333	TTACGCCCACGCATT	GCGCGCCCCCGCCCC	-	12	19	29	4.0463	6.84211	0.633835	0.631579		1
Q9FFH3	MA1157.1.meme	F3b1nr_30	Q9FFH3:68:187_5v3m_C_1	0.000534	11	0.55	TTTTTTTTTGTCGTTTTGTG	TAATGTTTTTGCCTTTTTGC	-	1	2	25	4.03195	8	0.406579	0.5		0
P08152	MA0472.2.meme	F3b1nr_30	P08152:334:421_1g2d_C_1	0.000542	8	0.727273	ACGCCCACGCA	CCGCCCCCGCCC	-	15	19	29	4.75481	7.31579	0.716268	0.789474		1
P11161	MA0472.2.meme	F3b1nr_30	P11161:337:424_1g2d_C_1	0.000542	8	0.727273	ACGCCCACGCA	CCGCCCCCGCCC	-	15	19	29	4.75481	7.31579	0.716268	0.789474		1
Q02447	MA0746.1.meme	F3b1nr_30	Q02447:619:703_1zaa_C_1	0.0006	7	0.7	GCCACGCCCC	GCCCCCCCCA	-	14	28	39	3.36982	7.07143	0.713745	0.5		0
P18146	MA0162.1.meme	F3b1nr_30	P18146:336:419_1a1f_A_1	0.000619	9	0.9	GCGTGGGCGG	GCGGGGGCGG	-	12	23	33	3.67634	8	0.789855	0.521739		1
P08046	MA0162.1.meme	F3b1nr_30	P08046:334:417_1a1f_A_1	0.000619	9	0.9	GCGTGGGCGG	GCGGGGGCGG	-	12	23	33	3.67634	8	0.789855	0.521739		1
O35738	MA0742.1.meme	F3b1nr_30	O35738:317:399_5ke9_A_1	0.000621	6	0.6	ACCACGCCCTT	GCCCCCCCCC	+	17	27	34	3.51927	6.22222	0.595297	0.62963		1
Q13886	MA1107.1.meme	F3b1nr_30	Q13886:140:225_1g2f_C_1	0.001058	7	0.583333	GGCCACACCCAC	CCCCCCCCCCGC	-	21	27	34	3.78525	6.74074	0.668715	0.777778		1
Q02086	MA0516.1.meme	F3b1nr_30	Q02086:525:607_5ke9_A_1	0.001163	9	0.9	GCCCCGCCCC	GCCCCCCCCC	+	13	27	37	3.21318	8.33333	0.788256	0.481481		0
Q8IXZ3	MA0747.1.meme	F3b1nr_30	Q8IXZ3:356:438_1a1j_A_1	0.002126	7	0.7	GCCACGCCCA	GCCCCCCCCC	+	19	27	38	3.73109	6.74074	0.659914	0.703704		1
P08047	MA0079.3.meme	F3b1nr_30	P08047:624:708_1a1g_A_1	0.003178	8	0.8	GCCCCGCCCC	GCCCCCCCCA	+	8	28	38	2.65996	7.85714	0.782251	0.285714		0
Q60793	MA0039.3.meme	F3b1nr_30	Q60793:400:482_1g2d_C_1	0.003645	6	0.6	CCACACCCTG	CCCCCCCCCC	-	19	27	38	3.63288	6.03704	0.656828	0.703704		1
O43474	MA0039.3.meme	F3b1nr_30	O43474:430:512_1g2d_C_1	0.003645	6	0.6	CCACACCCTG	CCCCCCCCCC	-	19	27	38	3.63288	6.03704	0.656828	0.703704		1
P08047	MA0079.1.meme	F3b1nr_30	P08047:623:708_4r2a_A_1	0.004058	7	0.7	GGGGCGGGGT	TGGGGGGGGC	-	14	28	38	2.82903	6.71429	0.716667	0.5		0
P08047	MA0079.2.meme	F3b1nr_30	P08047:624:708_1a1f_A_1	0.00448	8	0.888889	CCCCGCCCC	CCCCCCCCC	+	7	28	38	2.46492	6.25	0.826814	0.25		0
Q9Y2Y9	MA0657.1.meme	F3b1nr_30	Q9Y2Y9:164:249_4r2a_A_1	0.00559	8	0.8	GCCACGCCCCT	GCCCCCCCCC	+	12	28	39	2.57871	7.10714	0.672398	0.428571		0
Q9BXK1	MA0741.1.meme	F3b1nr_30	Q9BXK1:125:209_1jk1_A_1	0.007587	8	0.8	GCCACGCCCC	GCCCCCCCCC	+	15	27	37	3.04545	7.14815	0.756173	0.555556		1
Q02446	MA0685.1.meme	F3b1nr_30	Q02446:647:729_5ke8_A_1	0.008448	8	0.8	GCCACGCCCCC	GCCCCCCCCC	+	13	28	38	2.82893	7.60714	0.711939	0.464286		0
Q8TD94	MA0740.1.meme	F3b1nr_30	Q8TD94:195:277_4r2a_A_1	0.015825	8	0.8	GCCACGCCCCC	GCCCCCCCCC	+	11	27	36	2.87891	7.74074	0.745503	0.407407		0
Q60793	MA0039.1.meme	F3b1nr_30	Q60793:400:482_1p47_B_1	0.016468	4	0.4	TAAAGGAAGG	AGGCGGCGGGG	+	2	27	38	1.31892	3.51852	0.537728	0.0740741		0
O43474	MA0039.1.meme	F3b1nr_30	O43474:430:512_1p47_B_1	0.016468	4	0.4	TAAAGGAAGG	AGGCGGCGGGG	+	2	27	38	1.31892	3.51852	0.537728	0.0740741		0
Q24266	MA0443.1.meme	F3b1nr_30	Q24266:331:415_1a1k_A_1	0.029623	8	0.888889	AGGGGGCGG	GGGGGGCGG	-	10	27	37	2.73327	6.55556	0.744797	0.37037		0
Q8H1F5	MA1374.1.meme	F3b1nr_30	Q8H1F5:94:214_5wjq_D_1	0.033556	9	0.529412	ACAAAACGACAAAAAAA	AAACCGGGATGAAAAAC	-	1	1	41	3.39453	9	0.529412	1		1
Q9VN10	MA0450.1.meme	F3b1nr_30	Q9VN10:191:276_1a1j_A_1	0.113691	5	0.625	GGGCGTGA	GGGGGGGG	-	0	20	31	1.52726	5.55	0.648909	0		0
Q86T24	MA0527.1.meme	F3b1nr_30	Q86T24:481:596_5vmv_A_1	0.146032	6	0.4	CTCTCGCGAGATCTG	GGTTTGGGGGGGTTG	-	0	6	17	0.994174	6.5	0.462821	0		0
Q9ZWA6	MA1158.1.meme	F3b1nr_30	Q9ZWA6:109:190_1p47_B_1	0.466514	6	0.333333	GAAAACGACAAAAAAAAA	TCCACACCCAACGCAATC	-	0	17	38	0.213581	4	0.364809	0		0
Q8GYC1	MA1371.1.meme	F3b1nr_30	Q8GYC1:85:204_5wjq_D_1	0.476042	4	0.285714	AAAACGACAAAAAA	GGGGCCCCACATGC	-	0	1	54	0.742249	4	0.285714	0		0
Q9ZUL3	MA1370.1.meme	F3b1nr_30	Q9ZUL3:83:202_5wjq_D_1	0.607277	4	0.307692	TTGTCGTTTTGTG	GGGGGCTTAATTT	-	0	1	46	0.49877	4	0.307692	0		0
																		20
